# The dominant lineage of *Phakopsora pachyrhizi* in the United States of America does not have a Brazilian origin

**DOI:** 10.1101/2025.01.26.634911

**Authors:** Everton Geraldo Capote Ferreira, Yoshihiro Inoue, Harun M Murithi, Tantawat Nardwattanawong, Jitender Cheema, Ruud Grootens, Sirlaine Albino Paes, George Mahuku, Matthieu H A J Joosten, Glen Hartman, Yuichi Yamaoka, M Catherine Aime, Sérgio H Brommonschenkel, H Peter van Esse, Yogesh K Gupta

**Affiliations:** 2Blades, Evanston, Illinois, USA; The Sainsbury Laboratory, University of East Anglia, Norwich, UK; International Institute of Tropical Agriculture (IITA), Dar es Salaam, Tanzania; Laboratory of Phytopathology, Wageningen University, Wageningen, The Netherlands; Department of Computational and Systems Biology, John Innes Centre, Norwich Research Park, Norwich NR4 7UH, UK; Departamento de Fitopatologia, Universidade Federal de Viçosa, Viçosa, Brazil; Department of Crop Sciences, University of Illinois, Urbana, IL, 61801, USA; Institute of Life and Environmental Sciences, University of Tsukuba, Japan; Department of Botany and Plant Pathology, Purdue University, West Lafayette, IN 47907, USA

**Keywords:** Fungicide Resistance, Lineages, Soybean Rust, Population Structure, Phakopsoraceae, Pucciniales

## Abstract

- Asian soybean rust (ASR), caused by the obligate biotrophic fungus, *Phakopsora pachyrhizi,* was first reported in the continental United States of America (USA) in 2004 and over the years has been of concern to soybean production in the USA. The prevailing hypothesis is that *P. pachyrhizi* spores were introduced into the USA via hurricanes originating from South America, particularly Hurricane Ivan.
- To investigate the genetic diversity and global population structure of *P. pachyrhizi,* we employed exome-capture based sequencing on 84 field isolates collected from different geographic regions worldwide. We compared the gene-encoding regions from all these field isolates and found that four major haplotypes are prevalent worldwide. Here, we provide genetic evidence supporting multiple incursions that have led to the currently established *P. pachyrhizi* population of the USA. Phylogenetic analysis of mitochondrial genes further supports this hypothesis.
- Notably, we observed limited genetic diversity in *P. pachyrhizi* populations in Brazil, suggesting a clonal population structure in that country that contrasts to populations from the USA and Africa.
- This study provides the first comprehensive characterization of *P. pachyrhizi* population structures defined by genetic evidence from populations across major soybean growing regions.
