## Supplementary Tables for "The dominant lineage of *Phakopsora pachyrhizi* in the United States of America does not have a Brazilian origin"

### Sheet: Table S1
Table S1 . Information regarding the samples used for the exome-capture.
Sample_id	States	Country	Region	Year	Plant Host	Isolate/Sample References	mt_haplotype	Population (nuclear genome; STRUCTURE membership)
AL07_2	Alabama	USA	North America	2007	Soybean	Twizeyimana et al. 2012	III	US
AR08_19	Arkansas	USA	North America	2008	Soybean	Twizeyimana et al. 2012	III	US
AR08_20	Arkansas	USA	North America	2008	Soybean	Twizeyimana et al. 2012	III	US
AR08_21	Arkansas	USA	North America	2008	Soybean	Twizeyimana et al. 2012	III	US
Arg_1	-	Argentina	South America	-	Soybean	-	I	SA_AF_JP2
AUS1	-	Australia	Oceania	2015	Soybean	our study	IV	AU
BRZ1	Rio Grande do Sul	Brazil	South America	2016	Soybean	our study	II	SA_AF_JP2
BRZ2	Paraná	Brazil	South America	2016	Soybean	our study	II	SA_AF_JP2
BZ16_1	Paraná	Brazil	South America	2016	Soybean	our study	II	SA_AF_JP2
Bz16_2	Rio Grande do Sul	Brazil	South America	2016	Soybean	our study	II	SA_AF_JP2
Bz16_3	Rio Grande do Sul	Brazil	South America	2016	Soybean	our study	II	SA_AF_JP2
Bz16_4	-	Brazil	South America	2016	Soybean	our study	II	SA_AF_JP2
Bz16_5	-	Brazil	South America	2016	Soybean	our study	II	SA_AF_JP2
Bz16_7	-	Brazil	South America	2016	Soybean	our study	II	SA_AF_JP2
Bz16_8	-	Brazil	South America	2016	Soybean	our study	II	SA_AF_JP2
Bz16_9	-	Brazil	South America	2016	Soybean	our study	II	SA_AF_JP2
Bz18_6	-	Brazil	South America	2016	Soybean	our study	II	SA_AF_JP2
ET16_1	-	Ethiopia	Africa	2016	Soybean	our study	I	SA_AF_JP2
FL01_07	Florida	USA	North America	2007	Soybean	-	III	US
FL01_12	Florida	USA	North America	2007	Kudzu	-	III	US
FL07_13	Florida	USA	North America	2007	Kudzu	Twizeyimana et al. 2012	III	US
FL07_8	Florida	USA	North America	2007	Kudzu	Twizeyimana et al. 2012	III	US
GA08_1	Georgia	USA	North America	2008	Kudzu	Twizeyimana et al. 2012	III	US
GA08_2	Georgia	USA	North America	2008	Kudzu	Twizeyimana et al. 2012	III	US
IA07_1	Iowa	USA	North America	2007	Soybean	-	III	US
IL08_5	Illinois	USA	North America	2008	Soybean	Twizeyimana et al. 2012	III	US
K1_2	Ibaraki	Japan	Asia	2007	Kudzu	Yamaoka et al., (2014)	IV	JP1
Mal15_1	-	Malawi	Africa	2015	Soybean	our study	I	SA_AF_JP2
Mal15_2	-	Malawi	Africa	2015	Soybean	our study	I	SA_AF_JP2
Mal16_1	-	Malawi	Africa	2016	Soybean	our study	I	SA_AF_JP2
MS07_2	Mississippi	USA	North America	2007	Soybean	-	III	US
MT011	Rio Grande do Sul	Brazil	South America	2015	Soybean	our study	II	SA_AF_JP2
MT014	Mato Grosso	Brazil	South America	2015	Soybean	our study	II	SA_AF_JP2
MT02	Mato Grosso	Brazil	South America	2015	Soybean	our study	II	SA_AF_JP2
MT04	Mato Grosso	Brazil	South America	2015	Soybean	our study	II	SA_AF_JP2
MT07	Mato Grosso	Brazil	South America	2015	Soybean	our study	II	SA_AF_JP2
NC07_1	North Carolina	USA	North America	2007	Soybean	Twizeyimana et al. 2012	III	US
OK07_1	Oklahoma	USA	North America	2007	Soybean	Twizeyimana et al. 2012	III	US
PR010	Paraná	Brazil	South America	2015	Soybean	our study	II	SA_AF_JP2
PR04	Paraná	Brazil	South America	2015	Soybean	our study	II	SA_AF_JP2
PR08	Paraná	Brazil	South America	2015	Soybean	our study	II	SA_AF_JP2
RS06	Rio Grande do Sul	Brazil	South America	2015	Soybean	our study	II	SA_AF_JP2
RS07	Rio Grande do Sul	Brazil	South America	2015	Soybean	our study	II	SA_AF_JP2
RS08	Rio Grande do Sul	Brazil	South America	2015	Soybean	our study	II	SA_AF_JP2
RS16	Rio Grande do Sul	Brazil	South America	2015	Soybean	our study	II	SA_AF_JP2
RS18	Rio Grande do Sul	Brazil	South America	2015	Soybean	our study	II	SA_AF_JP2
RS19	Rio Grande do Sul	Brazil	South America	2015	Soybean	our study	II	SA_AF_JP2
T1_4	Ibaraki	Japan	Asia	2007	Soybean	Yamaoka et al., (2014)	I	SA_AF_JP2
TX07_11	Texas	USA	North America	2007	Soybean	-	III	US
TX07_4	Texas	USA	North America	2007	Soybean	-	III	US
TX07_5	Texas	USA	North America	2007	Soybean	-	III	US
TX07_6	Texas	USA	North America	2007	Soybean	Twizeyimana et al. 2012	III	US
Tz15_1	-	Tanzania	Africa	2015	Soybean	our study	I	SA_AF_JP2
TZ15_10	-	Tanzania	Africa	2015	Soybean	our study	I	SA_AF_JP2
Tz15_2	-	Tanzania	Africa	2015	Soybean	our study	I	SA_AF_JP2
Tz15_4	-	Tanzania	Africa	2015	Soybean	our study	I	SA_AF_JP2
Tz15_5	-	Tanzania	Africa	2015	Soybean	our study	I	SA_AF_JP2
Tz15_6	-	Tanzania	Africa	2015	Soybean	our study	I	SA_AF_JP2
Tz15_7	-	Tanzania	Africa	2015	Soybean	our study	I	SA_AF_JP2
Tz15_8	-	Tanzania	Africa	2015	Soybean	our study	I	SA_AF_JP2
Tz15_9	-	Tanzania	Africa	2015	Soybean	our study	I	SA_AF_JP2
Tz16__2	-	Tanzania	Africa	2016	Soybean	our study	I	SA_AF_JP2
Tz16__3	-	Tanzania	Africa	2016	Soybean	our study	I	SA_AF_JP2
Tz16_4	-	Tanzania	Africa	2016	Soybean	our study	I	SA_AF_JP2
Tz16_7	-	Tanzania	Africa	2016	Soybean	our study	I	SA_AF_JP2
Tz16_8	-	Tanzania	Africa	2016	Soybean	our study	II	SA_AF_JP2
Tz16_9	-	Tanzania	Africa	2016	Soybean	our study	I	SA_AF_JP2
UFV02	Minas Gerais	Brazil	South America	2006	Soybean	Kawashima et al., (2016)	I	SA_AF_JP2
UG15_1	-	Uganda	Africa	2015	Soybean	our study	I	SA_AF_JP2
UG15_2	-	Uganda	Africa	2015	Soybean	our study	I	SA_AF_JP2
UG15_3	-	Uganda	Africa	2015	Soybean	our study	I	SA_AF_JP2
UG15_4	-	Uganda	Africa	2015	Soybean	our study	I	SA_AF_JP2
UG15_5	-	Uganda	Africa	2015	Soybean	our study	I	SA_AF_JP2
UG15_6	-	Uganda	Africa	2015	Soybean	our study	I	SA_AF_JP2
UG15_9	-	Uganda	Africa	2015	Soybean	our study	I	SA_AF_JP2
UG16_1	-	Uganda	Africa	2016	Soybean	our study	I	SA_AF_JP2
UG16_2	-	Uganda	Africa	2016	Soybean	our study	I	SA_AF_JP2
UG16_3	-	Uganda	Africa	2016	Soybean	our study	I	SA_AF_JP2
UG16_4	-	Uganda	Africa	2016	Soybean	our study	I	SA_AF_JP2
UG16_5	-	Uganda	Africa	2016	Soybean	our study	I	SA_AF_JP2
UG16_6	-	Uganda	Africa	2016	Soybean	our study	I	SA_AF_JP2
UG16_7	-	Uganda	Africa	2016	Soybean	our study	I	SA_AF_JP2
UG16_8	-	Uganda	Africa	2016	Soybean	our study	I	SA_AF_JP2
UG16_9	-	Uganda	Africa	2016	Soybean	our study	I	SA_AF_JP2
W82	-	-	-	-	-	-	-	-

### Sheet: Table S2
Table S2 Synonymous mutations converted to the SNP markers sequences and KASP assay sequences.
marker	template (fasta - mt genome)	SNP_position	strand	product_size	quality	SNP_primer_1_name	SNP_primer_1_sequence	SNP_primer_2_name	SNP_primer_2_sequence	reverse_primer_1_name	reverse_primer_1_sequence
SNP2_Mut_cob2-1_150_F	ATCACAAGGCTCTATCAGAGATCTCTTGTATCAAGAGTGATAGAGTACAGGGTCATGTATTGGGGGCTAGTTAATACTGTTTATAACGTCTTCTTTAAGTCATTTTTAGAAAGAGGGAGAAGATAGTAATAATCTCTTAGACCCAGAAAGRTATAATAATTAATCTTAGATCTAGGTACAATACTATGATTGGGAGCTAGGCAACAGTAATTACGAATCTGATAAGTGCGATTCCCTGAATTGGAGGGGATCTAGTAGAATTTATTTGGGGGGGTTTCAGTGTAAGTAATGCGACTCTGAA	150	Forward	140	0	SNP2_Mut_cob2-1_150_F_s1	GAAGGTCGGAGTCAACGGATTATCTCTTAGACCCAGAAAGA	SNP2_Mut_cob2-1_150_F_s2	GAAGGTGACCAAGTTCATGCTATCTCTTAGACCCAGAAAGG	SNP2_Mut_cob2-1_150_F_r1	ACTGTTGCCTAGCTCCCA
SNP2_Mut_cob2-1_150_R	ATCACAAGGCTCTATCAGAGATCTCTTGTATCAAGAGTGATAGAGTACAGGGTCATGTATTGGGGGCTAGTTAATACTGTTTATAACGTCTTCTTTAAGTCATTTTTAGAAAGAGGGAGAAGATAGTAATAATCTCTTAGACCCAGAAAGRTATAATAATTAATCTTAGATCTAGGTACAATACTATGATTGGGAGCTAGGCAACAGTAATTACGAATCTGATAAGTGCGATTCCCTGAATTGGAGGGGATCTAGTAGAATTTATTTGGGGGGGTTTCAGTGTAAGTAATGCGACTCTGAA	150	Reverse	140	0	SNP2_Mut_cob2-1_150_R_s1	GAAGGTCGGAGTCAACGGATTTCTAAGATTAATTATTATAC	SNP2_Mut_cob2-1_150_R_s2	GAAGGTGACCAAGTTCATGCTTCTAAGATTAATTATTATAT	SNP2_Mut_cob2-1_150_R_r1	GGTCATGTATTGGGGGCTAGT
SNP2_Mut_cob2-2_150_F	TCTAGTAGAATTTATTTGGGGGGGTTTCAGTGTAAGTAATGCGACTCTGAATAGATTTTTTAGTATTCATTTTGTACTACCGTTCATTATAGCGGCACTAGCGGCGATACATCTACTAACTCTACATGAGCATGGTTCAAGTAATCCACTRGGTGTAACAGGGAATGCGGACCGGCTACCGATAGCACCATATTTTATTTTCAAGGATCTAGTAACTATTTTTATATTCTTTCTAGTTCTAGCAATATTTGTAATGTATGCACCGAATCTAATAGGTCATTCAGACAATTATATTCCAGCG	150	Forward	94	0	SNP2_Mut_cob2-2_150_F_s1	GAAGGTCGGAGTCAACGGATTATGGTTCAAGTAATCCACTA	SNP2_Mut_cob2-2_150_F_s2	GAAGGTGACCAAGTTCATGCTATGGTTCAAGTAATCCACTG	SNP2_Mut_cob2-2_150_F_r1	CGGTCCGCATTCCCTGTT
SNP2_Mut_cob2-2_150_R	TCTAGTAGAATTTATTTGGGGGGGTTTCAGTGTAAGTAATGCGACTCTGAATAGATTTTTTAGTATTCATTTTGTACTACCGTTCATTATAGCGGCACTAGCGGCGATACATCTACTAACTCTACATGAGCATGGTTCAAGTAATCCACTRGGTGTAACAGGGAATGCGGACCGGCTACCGATAGCACCATATTTTATTTTCAAGGATCTAGTAACTATTTTTATATTCTTTCTAGTTCTAGCAATATTTGTAATGTATGCACCGAATCTAATAGGTCATTCAGACAATTATATTCCAGCG	150	Reverse	94	0	SNP2_Mut_cob2-2_150_R_s1	GAAGGTCGGAGTCAACGGATTCCGCATTCCCTGTTACACCC	SNP2_Mut_cob2-2_150_R_s2	GAAGGTGACCAAGTTCATGCTCCGCATTCCCTGTTACACCT	SNP2_Mut_cob2-2_150_R_r1	GGCACTAGCGGCGATACA

### Sheet: Table S3
Table S3. Genotyping results from the KASP assay COB2_2 in the new set of samples from US and Japan
							COB2_2
			Location				GG	WILD
S.No.	sample ID	Isolate Origin	Louisianna (State)	GPS	Year (Collection)	Plant Host	AA	Mutation
1	USA_1	USA	Louisianna (State)		2017	Soybean	AA
2	USA_2	USA	Louisianna (State)		2017	Soybean	AA
3	USA_3	USA	Louisianna (State)		2017	Soybean	AA
4	USA_4	USA	Louisianna (State)		2017	Soybean	AA
5	USA_5	USA	Louisianna (State)		2017	Soybean	AA
6	USA_6	USA	Louisianna (State)		2017	Soybean	AA
7	USA_7	USA	Louisianna (State)		2017	Soybean	AA
8	USA_8	USA	Louisianna (State)		2017	Soybean	AA
9	USA_9	USA	Louisianna (State)		2017	Soybean	AA
10	USA_10	USA	Louisianna (State)		2017	Soybean	AA
11	USA_11	USA	Louisianna (State)		2017	Soybean	AA
12	USA_12	USA	Louisianna (State)		2017	Soybean	AA
13	USA_13	USA	Louisianna (State)		2017	Soybean	AA
14	USA_14	USA	Louisianna (State)		2017	Soybean	AA
15	USA_15	USA	Louisianna (State)		2017	Soybean	AA
16	USA_16	USA	Louisianna (State)		2017	Soybean	AA
17	USA_17	USA	Louisianna (State)		2017	Soybean	AA	Non-Amplification
18	USA_18	USA	Louisianna (State)		2017	Soybean	AA
19	USA_19	USA	Isabela (City)		2017	Soybean	AA
20	Puerto Rico	Puerto Rico	Isabela (City)		2015	Soybean	GG
21	Puerto Rico	Puerto Rico	Dosojin Pass to Mt. Agakunisan, Motodo, Kasama, Ibaraki		2015	Soybean	GG
25	TSH-R7816	Japan	Motoyama tunnel - Mt. Takasuzu, Irishikencyo, Hitachi, Ibaraki	N36° 19'07'' E140° 12'30''	2014-10-18	Kudzu - Pueraria lobata (Willd.) Ohwi	AA
26	TSH-R25440	Japan	Mt. Sashiro, Kasama, Ibaraki	N36° 55.065 E140° 16.078	2015-11-09	Kudzu - Pueraria lobata (Willd.) Ohwi	AA
27	TSH-R9936	Japan	Mt. Sashiro, Makabechyo-Yamao, Sakuragawa, Ibaraki	N36° 22'57N 140° 15'57E	2013-11-03	Kudzu - Pueraria lobata (Willd.) Ohwi	AA
28	TSH-R11978	Japan	Hitachi Seaside Park, Hitachinaki, Ibaraki	N36° 16'01" E140° 08'03''	2012-11-04	Kudzu - Pueraria lobata (Willd.) Ohwi	AA
29	TSH-R9972	Japan	Iriuda, Odawara, Kanagawa	N36° 24.201 E140° 36.128	2014-11-22	Kudzu - Pueraria lobata (Willd.) Ohwi	AA
30	TSH-R25639	Japan	Mt. Kabasan, Makabechyo-Nagaoka, Sakuragawa, Ibaraki	35° 14'24N 139°07'31E	2016-10-09	Kudzu - Pueraria lobata (Willd.) Ohwi	AA
31	TSH-R7795	Japan	Mt. Gozenyama, Shirosato-machi, Higashiibaraki-gun, Ibaraki	N36° 16.539 E140° 07.432	2014-11-15	Kudzu - Pueraria lobata (Willd.) Ohwi	AA
32	TSH-R7891	Japan	Mt. Gozenyama, Shirosato-machi, Higashiibaraki-gun, Ibaraki	N36° 32.701 E140° 20.251	2014-11-08	Kudzu - Pueraria lobata (Willd.) Ohwi	AA
33	TSH-R7889	Japan	Mt. Kabasan, Makabechyo-Nagaoka, Sakuragawa, Ibaraki	N36° 32.300 E140° 18.858	2014-11-08	Kudzu - Pueraria lobata (Willd.) Ohwi	AA
34	TSH-R9987	Japan	-	N36° 17.655 E140° 07.690	2014-11-15	Kudzu - Pueraria lobata (Willd.) Ohwi	AA
35	TSH-R17742	Japan	-	-	-	-	AA
36	TSH-R17740	Japan	-	-	-	-	AA
37	TSH-R25028	Japan	-	-	-	-	GG
38	TSH-R24846	Japan	-	-	-	-	AA
39	TSH-R17741	Japan	Mt. Sashiro, Kasama, Ibaraki	-	-	-	AA
40	TSH-R7850	Japan	Mt. Butchozan, Kataniwa, Kasama, Ibaraki	N36° 22.965 E140° 15.954	2014-10-26	Kudzu - Pueraria lobata (Willd.) Ohwi	AA
41	TSH-R7839	Japan	Kameyachi moor, Ogawa, Sekimoto-chyo, Kitaibaraki, Ibaraki	N36° 24.168 E140° 12.402	2014-10-18	Kudzu - Pueraria lobata (Willd.) Ohwi	AA
42	TSH-R25377	Japan	Monument "The Herald of Freedom" Makabechyo-Nagaoka, Sakuragawa, Ibaraki	36° 53'36N 140° 36'18E	2014-10-12	Kudzu - Pueraria lobata (Willd.) Ohwi	AA
43	TSH-R11997	Japan	Motoyama tunnel - Mt. Takasuzu, Irishikencyo, Hitachi, Ibaraki	N36° 17'38" E140° 08'58"	2012-11-04	Kudzu - Pueraria lobata (Willd.) Ohwi	AA
44	TSH-R25469	Japan	Kokaigahama, Kawajiri-cho, Hitachi, Ibaraki	N36° 55.065 E140° 16.078	2016-11-23	Kudzu - Pueraria lobata (Willd.) Ohwi
45	TSH-R25461	Japan	Sakurajima, Kagoshima, Kagoshima	36° 39'26N 140° 42'39E?	2016-11-23	Kudzu - Pueraria lobata (Willd.) Ohwi	AA
46	TSH-	Japan		31° 35'03N 130° 35'45E	2017-03-29	Kudzu - Pueraria lobata (Willd.) Ohwi	AA
RGD_001	UFV02	Brazil	Minas Gerais (State)			Soybean	GG
RGD_005	T1-4	Japan				Soybean	GG
RGD_023	AUS-1	Australia				Soybean	AA
RGD_024	K1-2	Japan				Kudzu	AA
